# TRANSPOSABLE ELEMENTS ALTER GENE EXPRESSION AND MAY IMPACT RESPONSE TO CISPLATIN THERAPY IN OVARIAN CANCER

**DOI:** 10.1101/2023.09.29.560129

**Authors:** Daniela Moreira Mombach, Rafael Luiz Vieira Mercuri, Tiago Minuzzi Freire da Fontoura Gomes, Pedro A. F. Galante, Elgion Lucio Silva Loreto

## Abstract

Cisplatin is widely employed for cancer treatment; therefore, understanding resistance to this drug is critical for therapeutic practice. While studies have delved into differential gene expression in the context of cisplatin resistance, findings remain somewhat scant. In this study, we employed RNA-seq, ATAC-seq, and in-depth bioinformatics analyses to perform a detailed investigation of the cellular transcriptome, centering on Transposable Elements (TEs) expression in ovarian cancer cell lines both sensitive and resistant to cisplatin treatment. Our results reveal that cisplatin therapy alters the expression of protein-coding genes, but also key TEs, including LINE1, *Alu*, and endogenous retroviruses, in both cisplatin-sensitive and -resistant cell lines. By co-expressing with downstream genes or by creating chimeric transcripts with host genes at their insertion sites, these TEs seem to control the expression of protein-coding genes, including tumor-related genes. Notably, our model uncovers TEs influencing the expression of cancer genes and cancer pathways. Collectively, our findings indicate that TEs alterations associated with cisplatin treatment occur in critical cancer genes and cellular pathways synergically. In conclusion, this research highlights the importance of considering the entire spectrum of transcribed elements in the genome, especially TE expression, for a complete understanding of complex models like cancer response to treatment.
