## Supplementary Table 3 for "TRANSPOSABLE ELEMENTS ALTER GENE EXPRESSION AND MAY IMPACT RESPONSE TO CISPLATIN THERAPY IN OVARIAN CANCER"

### Sheet: A2780
S3 Table. Transposable element expression analysis. TEs filtered for FDR below 5% log 2-fold change higher than 1 or lower than -1.
A2780 cisplatin-sensitive
TE	log2FoldChange	p-value	adjusted p-value
PABL_A-int	12.5468554131577	0.00000000000730451561	0.00000000032085761161
LTR06	11.9357129573774	0.00000013511730171135	0.00000205073461055295
MER51D	11.5595086571257	0.00000000008408870655	0.00000000302209715045
MER67A	11.4439270626853	0.00000000008377571633	0.00000000302209715045
L1P4d	11.1655986186123	0.0000000757700179468	0.00000124421182482097
ERVL47-int	11.1452331276527	0.00000391004881613264	0.0000437482820371067
HERV1_LTRb	11.0577884265085	0.00000000446266355366	0.00000010801467295189
LTR45B	10.9547365831904	0.00000000059978122358	0.00000001922541976132
MamGypLTR3	10.8946152036627	1.13117655407232E-109	1.21961399375433E-107
HERV15-int	10.8922110186973	0	0
LTR27	10.6163199221237	0.00000000898222330046	0.00000019727623767298
LTR1F1	10.5039207241262	1.44146130717713E-162	1.70957311031207E-160
MER57C2	10.433592937323	0.00000001940848802109	0.00000039687011712083
FLAM_C	10.3762225384677	0	0
MER41G	10.2979939936611	0.00000000345695167715	0.00000009110988197993
MER66A	10.191335718412	0.0000000034120955796	0.00000009110988197993
MER34A1	10.066350426522	0	0
MER87	9.80644552547275	0.00000000510835348793	0.00000012117014473369
MSTC-int	9.77808910697798	0.00000001242124723148	0.0000002678472584825
MER105	9.67360072980729	6.84330771937111E-221	9.01795883908238E-219
LTR19B	9.67276377009554	0.00000003555070183214	0.00000065879894332683
CR1-8_Crp	9.6431457749344	0.000540373767460983	0.00418877966149494
LTR55	9.61959835881127	1.84433163508056E-225	2.73422164900694E-223
LTR60B	9.60224583547852	0.00000000785101027504	0.00000017568487143773
LTR53B	9.50319438565811	0.00000001885733726461	0.00000039236494729525
MER70B	9.34304448544706	0.00000004152277110776	0.00000074615161414845
MamGypLTR1c	8.91752714052695	0.00000013773091580598	0.00000205073461055295
LTR27B	8.16562079424537	0.00000118366424327262	0.0000150949009948529
L1P3b	7.64810896942027	0.00000714060563041149	0.0000776950300703489
LTR22A	4.93797503662796	0.00000016316956019607	0.00000235998900478703
AluYh7	2.08493861830561	5.85047450675232E-027	3.65192777105697E-025
LOR1b	1.25123891498601	0.00000000000011088573	0.00000000000505809529
PRIMA41-int	1.21152921549679	0.00000000303112538069	0.00000008768084637795
L1MA6	-1.04801701840152	3.66755744183614E-017	1.81238463584069E-015
L1ME3F	-1.0856863416586	0.00000002301024442963	0.00000045240728652077
MER51-int	-1.10827149997429	0.0000268871017921695	0.00026137789119273
MLT1C-int	-1.50046241915905	5.70212143447276E-051	4.22669751330293E-049
X2_LINE	-1.97616568536923	0.0027841573912783	0.0181486665202397
LTR64	-8.81027628572483	0.00000012491767457617	0.00000192405664996544
MLT1G1-int	-8.92394179271083	0.00000010448181589449	0.0000016522057820115
MamRep488	-8.98344635295972	0.00000014265263707783	0.00000208871638980631
LTR65	-8.99942247704233	0.00000005865027813694	0.00000100810478073056
MLT2E	-9.29527966711822	0.00000031215706147746	0.00000435550911661485
HUERS-P3b-int	-9.4884239261834	0.00000002326884020048	0.00000045240728652077
HERVH48-int	-9.83240043958961	0.00000000438318452194	0.00000010801467295189
Kanga11a	-9.85377773422741	0.00000000310736591983	0.00000008774609478373
Tigger15a	-9.92812671405886	0	0
MER61D	-10.1164044975962	0.00000000706526757638	0.00000016114244895349
LTR107_Mam	-10.1375023936766	0.00000001613268412919	0.00000034166720316455
MER65D	-10.1820814422731	2.50149329944804E-284	4.94461842190897E-282
Charlie17	-10.2279648806759	0.00000000281039135812	0.00000008332810376829
LTR81C	-10.3514668359437	0.00000000165048018633	0.00000005019152566625
Tigger14a	-10.3598996196145	0.00000000435972630162	0.00000010801467295189
AmnSINE2	-10.3734153512297	1.29215589444639E-071	1.0946406362953E-069
LTR22B2	-10.4502041108444	2.69816530483609E-235	4.57146293076515E-233
MER34C	-10.5116435266989	0.00000002378271394557	0.00000045494030224908
PrimLTR79	-10.6455331701599	8.50034930377024E-085	8.40117856189291E-083
L1M2b	-11.2877964668198	0.00000000007303288735	0.00000000288723347979
Merlin1_HS	-11.333703023702	0.0000000311160244191	0.00000058577150731837
Eulor6B	-13.1286239710354	0.0000102721174929756	0.000105544328848588

### Sheet: A2780cis
S3 Table. Transposable element expression analysis. TEs filtered for FDR below 5% log 2-fold change higher than 1 or lower than -1.
A2780cis cisplatin-resistant
TE	log2FoldChange	p-value	adjusted p-value
HERV1_LTRc	13.0084230748391	0.0000572354247094819	0.000929708757780942
LTR38	11.8370136506674	0.00000023255201094884	0.0000049107232978696
LTR7A	11.7011068826096	0.000608068957793937	0.00794250896417441
LTR57-int	10.7388702357402	0.00000000628091596508	0.00000030607386645204
Charlie11	10.4995239812204	2.73825795527577E-233	5.78228804889066E-231
LTR16D1	10.3911556660067	0.00000127636848503439	0.0000241366995602772
LTR48	9.97183549833589	0	0
LTR30	9.92972804235353	0.00000000985184459152	0.00000042685497006588
MSTB2-int	9.89277971606648	0.00000000965513266429	0.00000042685497006588
MER68C	9.86621804430118	0.00000002948559746363	0.0000009339562996604
LTR22C0	9.85215753378365	0.00000001161253669775	0.00000046891181057115
Charlie7a	9.81633678196319	0.00000001184307651008	0.00000046891181057115
MER41C	9.68959301970149	0	0
LTR82B	9.65668528095017	0.00000002837390384818	0.00000092178810706765
LTR27B	9.63137251317485	0.00000015389331799844	0.00000330479379498345
MER45B	9.59123577950787	0.00000001010706322177	0.00000042685497006588
LTR27E	9.52280494591523	2.71040185442146E-145	4.29259893693998E-143
ORSL	9.51628738912948	0.00000006135775640146	0.00000158653627266625
MER4A1_	9.49161828530091	0.00000001792710409326	0.00000068829214806541
PrimLTR79	9.47946862419769	0.00000027220066929948	0.00000565374177053186
Charlie26a	9.46923450924968	0.0000000387225084801	0.00000109025373876204
LTR29	9.46198733847861	0.0000000281453940935	0.00000092178810706765
MER73	9.45488194838945	0.00000003503162474768	0.0000010567873465551
LTR28C	9.4520252969036	0.00000002309110912353	0.00000085719172205227
LTR10F	9.3924087312154	0.00000002562691808393	0.00000090192514478723
L1M3d	9.33705880613635	0	0
Charlie20a	9.13968864768147	0.00000003694864608975	0.00000107861309268489
MLT-int	8.94315402727807	0.00000010524193424621	0.00000242439146708998
MLT1G-int	8.8876984535565	0.00000003745775538921	0.00000107861309268489
LTR2B	1.03423689318734	0.000139188134860602	0.00202702720538371
LTR35	-1.15190587793452	0.00000005036322143344	0.00000138717829469941
X2_LINE	-1.26098994894454	0.0000256135568494489	0.000457075725750025
HERV16-int	-9.02775381623985	0.00000009902336393165	0.00000236721890757364
MER50-int	-9.33752168638256	0.00000010222125257528	0.0000023984134632014
HERVFH19-int	-9.49059789167934	0.00000007081469589961	0.00000172542730201551
LTR37B	-9.50634040363554	0.0000000283115488638	0.00000092178810706765
CR1-L3A_Croc	-9.58817446702688	0.00000006588131336841	0.00000166943248075539
LTR103_Mam	-9.67264899066115	0.00000005642647557801	0.00000152111371398597
MER135	-10.0559745791841	0.00000000180796232614	0.00000009959514205275
MER61B	-10.0960069982825	0.00000000458564406946	0.00000023240044144041
MER9B	-10.1587114113349	0.00000012250029213621	0.00000277156910958179
LTR69	-10.1973043129582	0.00000000165062416244	0.00000009506094608262
MLT1H-int	-10.2188633893878	0	0
LTR7Y	-10.3597936619852	0	0
MER88	-10.7053984940354	3.90561082717443E-059	5.49823213114444E-057
LTR44	-11.5917150258683	0.00000003077066528329	0.00000095088860765677
AluYh9	-11.6469466116812	0.000537849280825983	0.00724952168943106
