## Supplementary Table 5 for "TRANSPOSABLE ELEMENTS ALTER GENE EXPRESSION AND MAY IMPACT RESPONSE TO CISPLATIN THERAPY IN OVARIAN CANCER"

### Sheet: A2780
S5 Table. Results of the intersection between differentially expressed genes and TEs coordinates. Genes filtered for FDR below 5% and log 2-fold change higher than 1 or lower than -1.
A2780 cisplatin-sensitive
TE inside
chr	start	end	Gene	Log2FC	chr	start	end	TE	repFamily	Log2FC
chr8	143829518	143832861	ENSG00000287222.1	9.8738057673455	chr8	143831989	143832957	LTR5_Hs	ERVK	na
chr22	18936411	18947741	ENSG00000284294.1	9.76758396521364	chr22	18939642	18945174	HERVK-int	ERVK	-0.364331726164503
chr6	28489896	28491661	ENSG00000286819.1	9.68662133266656	chr6	28491047	28492049	LTR13	ERVK	na
chr19	21997648	21998840	ENSG00000271095.1	9.6345196736942	chr19	21998458	21998734	AluSq2	Alu	0.354809833254581
chr19	21997648	21998840	ENSG00000271095.1	9.6345196736942	chr19	21998155	21998455	AluY	Alu	0.325518566104195
chr2	165433438	165436614	ENSG00000288089.1	9.62858677882165	chr2	165434158	165437400	MER4B-int	ERV1	na
chr16	75379818	75381260	ENSG00000261783.1	9.59120990097738	chr16	75379857	75380158	AluSz	Alu	0.367633302766314
chr16	75379818	75381260	ENSG00000261783.1	9.59120990097738	chr16	75380190	75380863	L1MEd	L1	na
chr2	3568505	3575100	ENSG00000287126.1	9.56829982252643	chr2	3568504	3570040	SVA_D	SVA	0.520478858475716
chr2	131299220	131300444	ENSG00000236516.1	9.41473526811374	chr2	131299838	131300121	AluYk2	Alu	na
chr16	2240487	2241818	ENSG00000261663.1	9.19560836068595	chr16	2240688	2240993	AluSx1	Alu	na
chr16	2240487	2241818	ENSG00000261663.1	9.19560836068595	chr16	2241301	2241595	AluSx1	Alu	na
chr5	56927874	56929573	ENSG00000271828.1	8.44504716811885	chr5	56927561	56928374	L1MC1	L1	-0.243930098490002
chr6	26215159	26216692	ENSG00000273802.2	8.21495826148233	chr6	26215158	26215474	AluSc8	Alu	na
chr5	180826871	180831605	ENSG00000278970.2	5.09150566853745	chr5	180827269	180828232	LTR5_Hs	ERVK	na
chr5	180826871	180831605	ENSG00000278970.2	5.09150566853745	chr5	180828431	180829593	MER11A	ERVK	na
chr4	143559472	143561460	ENSG00000236296.8	4.53797324410638	chr4	143560926	143561351	MamRep1527	LTR	na
chr2	120211727	120212862	ENSG00000227788.1	4.45352887246015	chr2	120212361	120212665	AluY	Alu	0.325518566104195
chr19	20961057	20965140	ENSG00000269012.2	4.40925807151158	chr19	20961559	20962547	LTR5B	ERVK	na
chr9	124887410	124887549	ENSG00000199313.1	4.33771299577677	chr9	124887225	124887478	L1ME3B	L1	na
chr17	76569792	76571240	ENSG00000267078.1	4.29402857379293	chr17	76570810	76571286	MLT1F1	ERVL-MaLR	na
chr17	42154600	42155972	ENSG00000267658.1	4.06631537753906	chr17	42155250	42155542	AluSx	Alu	0.410066053326985
chr17	2586330	2587866	ENSG00000262953.1	3.78090876465871	chr17	2586605	2586916	AluSp	Alu	0.551269722051829
chr4	52720081	52720831	ENSG00000248375.1	3.69230983482677	chr4	52720323	52720639	AluJo	Alu	na
chr9	101375344	101376603	ENSG00000234502.2	3.69037192450877	chr9	101375630	101375959	MER61A	ERV1	na
chr6	26195554	26196633	ENSG00000216331.2	3.1796578177809	chr6	26195901	26196196	AluSx	Alu	0.410066053326985
chr5	36861736	36867238	ENSG00000272103.2	3.17345666983014	chr5	36864419	36865701	L1MB8	L1	-0.32019320260198
chr12	96222797	96223973	ENSG00000258177.1	3.10476614528264	chr12	96222743	96223168	MSTA	ERVL-MaLR	na
chr11	113770393	113771691	ENSG00000256603.1	2.93948252694527	chr11	113770537	113770847	AluSx1	Alu	na
chr11	113770393	113771691	ENSG00000256603.1	2.93948252694527	chr11	113770971	113771274	AluSx1	Alu	na
chr11	65118310	65119111	ENSG00000278952.1	2.72685417112775	chr11	65118707	65118970	L2	L2	na
chr9	7786105	7786688	ENSG00000273056.1	2.50382123584821	chr9	7786182	7787822	HERVL18-int	ERVL	na
chr16	84119293	84121153	ENSG00000260410.2	2.37513312799775	chr16	84120533	84121011	MER44C	TcMar-Tigger	na
chr1	145459798	145462007	ENSG00000286620.1	2.35487468475389	chr1	145461560	145462089	MER39	ERV1	na
chr17	2043475	2044968	ENSG00000263050.1	2.3084051677943	chr17	2044329	2044632	AluJb	Alu	na
chrX	101627868	101628523	ENSG00000261101.2	2.23623565748065	chrX	101628132	101628399	L2	L2	na
chr7	42901272	42902639	ENSG00000261019.1	2.22534173158748	chr7	42900313	42901784	L1MC5a	L1	na
chr7	42901272	42902639	ENSG00000261019.1	2.22534173158748	chr7	42901990	42903106	L1MC5a	L1	na
chr11	34049967	34052132	ENSG00000286626.1	2.20589490835348	chr11	34050207	34050647	L2a	L2	na
chr13	111148196	111153171	ENSG00000285856.1	2.15076613592673	chr13	111149436	111152075	Tigger17	TcMar-Tigger	na
chr1	8805860	8807051	ENSG00000228423.2	2.10931046651768	chr1	8805842	8806151	AluSq2	Alu	0.354809833254581
chr1	8805860	8807051	ENSG00000228423.2	2.10931046651768	chr1	8806248	8806524	AluSx1	Alu	na
chr16	25257952	25261066	ENSG00000274925.1	10.5145939291872	chr16	25258797	25259581	MER4E1	ERV1	na
chr1	149842875	149846486	ENSG00000220323.4	10.3402264813622	chr1	149845290	149846031	L2a	L2	na
chr16	75433836	75436392	ENSG00000274220.1	10.1439356187791	chr16	75433679	75434907	Tigger17	TcMar-Tigger	na
chr16	75433836	75436392	ENSG00000274220.1	10.1439356187791	chr16	75435212	75436389	Tigger17	TcMar-Tigger	na
chr15	79922771	79926993	ENSG00000259642.2	10.0428826328355	chr15	79925931	79927231	LTR12C	ERV1	0.387761379343648
chr8	94950037	94951396	ENSG00000253878.5	1.96271381783724	chr8	94950943	94951438	MLT1G1	ERVL-MaLR	na
chr5	108727825	108728260	ENSG00000272523.1	1.90531989447553	chr5	108727825	108728018	MIRb	MIR	na
chr11	13463377	13464717	ENSG00000287548.1	1.89715359462349	chr11	13463810	13464098	L2c	L2	na
chr18	46915021	46915623	ENSG00000279354.1	1.77350335253934	chr18	46915471	46915601	MLT1O	ERVL-MaLR	na
chr18	46915021	46915623	ENSG00000279354.1	1.77350335253934	chr18	46915110	46915287	MIR	MIR	na
chr2	231052040	231052637	ENSG00000261829.1	1.74639894183632	chr2	231051979	231052275	AluSg7	Alu	0.349017171557188
chr16	3292879	3293403	ENSG00000279031.1	1.69252571674545	chr16	3293082	3293439	THE1D	ERVL-MaLR	na
chr4	6985926	6987036	ENSG00000287104.1	1.6227772386736	chr4	6985872	6986478	L1ME1	L1	-0.526418856425386
chr22	46761894	46762563	ENSG00000260708.1	1.58303986194758	chr22	46761856	46762079	MER33	hAT-Charlie	na
chr11	287305	288987	ENSG00000255026.1	1.5591438603992	chr11	287741	288214	L2a	L2	na
chr1	86932199	86934891	ENSG00000267734.1	1.52274784398784	chr1	86933161	86934645	L1MCb	L1	na
chr7	39621253	39623201	ENSG00000287584.1	1.5178677096831	chr7	39621949	39622355	L2c	L2	na
chr5	90410000	90410669	ENSG00000255647.3	1.51600635784669	chr5	90410217	90410384	MER5A	hAT-Charlie	na
chr16	28820570	28822033	ENSG00000260796.1	1.48082715231607	chr16	28820670	28820968	AluSp	Alu	0.551269722051829
chr1	183613537	183619335	ENSG00000286966.1	1.4763891853998	chr1	183613649	183617077	HERVH-int	ERV1	-0.415788043524794
chr17	6653464	6655009	ENSG00000261996.1	1.46402708242319	chr17	6653319	6653885	L2a	L2	na
chr16	31118078	31118747	ENSG00000262766.1	1.40440071905102	chr16	31118416	31118797	L2c	L2	na
chr3	48917782	48918823	ENSG00000221883.4	1.39586619356879	chr3	48917794	48918105	AluYm1	Alu	na
chr19	40426115	40426702	ENSG00000277453.1	1.39028740828956	chr19	40426517	40426717	MIR	MIR	na
chr19	40426115	40426702	ENSG00000277453.1	1.39028740828956	chr19	40426326	40426521	MIRb	MIR	na
chr7	135170816	135172414	ENSG00000287733.1	1.33545606339284	chr7	135171743	135172083	Harlequin-int	ERV1	na
chr7	135170816	135172414	ENSG00000287733.1	1.33545606339284	chr7	135171264	135171741	LTR2B	ERV1	0.894105443017671
chr10	43136824	43138334	ENSG00000273008.1	1.31573334264004	chr10	43137147	43137459	AluJb	Alu	na
chr15	82749252	82750455	ENSG00000286817.1	1.30065975474534	chr15	82749522	82749958	MLT1C	ERVL-MaLR	na
chr19	7944241	7945400	ENSG00000286138.1	1.25348329455253	chr19	7944945	7945187	AluJb	Alu	na
chr19	15828206	15836328	ENSG00000214049.8	1.19023172819678	chr19	15829642	15834725	HERVH-int	ERV1	-0.415788043524794
chr6	100881471	100882987	ENSG00000260000.2	1.18293620478877	chr6	100882105	100882577	L3	CR1	na
chr5	133051065	133051893	ENSG00000286408.1	1.15187205166942	chr5	133051052	133051252	Arthur1C	hAT-Tip100	na
chr21	39313935	39314962	ENSG00000255568.3	1.14926524945352	chr21	39314756	39314988	MIR	MIR	na
chr17	80453735	80454729	ENSG00000260369.2	1.14305529262247	chr17	80453963	80454450	L2a	L2	na
chr3	195655565	195657927	ENSG00000229178.1	1.12696556571689	chr3	195655393	195656384	L1ME1	L1	-0.526418856425386
chr19	35901561	35903855	ENSG00000280194.1	1.09227969889487	chr19	35901854	35902464	L2b	L2	na
chr6	27018935	27020280	ENSG00000287966.1	1.06163458099576	chr6	27018784	27019392	L1MA9	L1	na
chr15	46365836	46381043	ENSG00000285934.1	-9.94636871283652	chr15	46376019	46379278	L1PA5	L1	na
chr19	29915862	29917830	ENSG00000278895.1	-9.87696316322744	chr19	29917339	29917800	LTR10F	ERV1	na
chr19	29915862	29917830	ENSG00000278895.1	-9.87696316322744	chr19	29915731	29916483	L1PA5	L1	na
chr17	8277763	8278436	ENSG00000269947.1	-9.42197222736415	chr17	8277667	8277986	AluSp	Alu	0.551269722051829
chr17	8277763	8278436	ENSG00000269947.1	-9.42197222736415	chr17	8278124	8278454	LTR47A	ERVL	na
chr6	143843338	143863812	ENSG00000135521.9	-9.34109740614591	chr6	143851577	143857071	L1PA7	L1	na
chr19	34675717	34677581	ENSG00000279329.1	-8.99778199198319	chr19	34675657	34676296	LTR12_	ERV1	na
chr19	34675717	34677581	ENSG00000279329.1	-8.99778199198319	chr19	34676297	34676685	MER41B	ERV1	na
chr4	39539395	39546073	ENSG00000287262.1	-8.98491780086303	chr4	39539684	39541527	HERVK3-int	ERVK	-0.564090945265362
chr2	97094935	97097433	ENSG00000279791.1	-8.89798707882504	chr2	97096882	97097484	MER92B	ERV1	0.466868380495883
chr17	30971652	30973312	ENSG00000264456.1	-8.81371023412197	chr17	30972413	30972772	L1MB4	L1	na
chr17	68246629	68247938	ENSG00000265100.1	-8.04720392647644	chr17	68247054	68247360	AluSx1	Alu	na
chr10	32266289	32269474	ENSG00000227253.3	-4.72376624474987	chr10	32266707	32267643	L2a	L2	na
chr17	29644796	29645847	ENSG00000265625.1	-4.56236658174939	chr17	29645116	29645342	MIRb	MIR	na
chr3	136609050	136609602	ENSG00000244101.1	-4.4604576823951	chr3	136609194	136609326	AluJo	Alu	na
chr16	81630193	81632038	ENSG00000279841.1	-3.52578903168147	chr16	81631503	81631916	L1ME3B	L1	na
chr8	140820599	140822414	ENSG00000279786.1	-3.10880008464013	chr8	140821225	140821712	L2	L2	na
chr12	64442510	64443330	ENSG00000255566.1	-2.75924484033313	chr12	64442839	64443140	AluSg4	Alu	na
chr14	102933574	102937177	ENSG00000259515.1	-2.63688587657433	chr14	102935792	102936659	L1MB5	L1	na
chr15	90595840	90596447	ENSG00000259212.1	-2.57582324624658	chr15	90596087	90596283	L2a	L2	na
chr15	90595840	90596447	ENSG00000259212.1	-2.57582324624658	chr15	90595793	90596071	L2b	L2	na
chr13	91485793	91486870	ENSG00000282864.1	-2.2871143940455	chr13	91485652	91486127	LTR24	ERV1	na
chr11	67195569	67197167	ENSG00000179038.8	-2.18583620285304	chr11	67196448	67196891	L1MB3	L1	na
chr17	67973934	67976072	ENSG00000279880.1	-2.05668554396179	chr17	67974293	67975154	MER21B	ERVL	na
chr21	36104881	36109690	ENSG00000233393.1	-11.4760645031692	chr21	36104756	36109248	HERVIP10FH-int	ERV1	na
chr16	19119976	19121629	ENSG00000261759.1	-11.1394641643373	chr16	19120428	19120767	AluSq	Alu	na
chr15	38851306	38853432	ENSG00000274281.1	-10.7217480225256	chr15	38851604	38852558	L1PA5	L1	na
chr15	38851306	38853432	ENSG00000274281.1	-10.7217480225256	chr15	38852532	38853649	L1PA5	L1	na
chr22	15298378	15304556	ENSG00000279442.1	-10.5745571293902	chr22	15302346	15304982	L1PA5	L1	na
chr20	25184658	25187849	ENSG00000286472.1	-10.5688694526303	chr20	25180848	25186990	L1PA6	L1	na
chr12	32728169	32729024	ENSG00000274105.1	-10.4921970240657	chr12	32728810	32729090	AluSc8	Alu	na
chr21	17705408	17707455	ENSG00000279648.1	-10.1720660538167	chr21	17704229	17707841	L1PBa1	L1	na
chr10	35443411	35444569	ENSG00000287945.1	-10.0682043951407	chr10	35444241	35444546	AluSz	Alu	0.367633302766314
chr10	35443411	35444569	ENSG00000287945.1	-10.0682043951407	chr10	35443547	35444125	LTR10C	ERV1	na
chr8	135977329	135980588	ENSG00000286927.1	-10.0236453721223	chr8	135977293	135978927	L1P3	L1	-0.662240759374167
chr5	21493436	21494596	ENSG00000279107.1	-1.9354824315314	chr5	21493827	21494119	AluSg	Alu	na
chr5	61114432	61116753	ENSG00000279985.1	-1.8456803888384	chr5	61113806	61114912	L1MA3	L1	na
chr5	61114432	61116753	ENSG00000279985.1	-1.8456803888384	chr5	61114910	61115433	L1MA3	L1	na
chr18	21316878	21317795	ENSG00000265948.1	-1.79886628076729	chr18	21317319	21317604	AluJb	Alu	na
chr18	21316878	21317795	ENSG00000265948.1	-1.79886628076729	chr18	21316760	21317062	AluSx	Alu	0.410066053326985
chr1	220401122	220404033	ENSG00000260505.1	-1.76371222588039	chr1	220400050	220403422	L1PA16	L1	-0.453298179702719
chr17	68131462	68131907	ENSG00000274561.1	-1.7476627320767	chr17	68131446	68131752	L1MC4	L1	na
chr3	15732252	15733470	ENSG00000270409.1	-1.65202198084767	chr3	15732883	15733185	AluSx1	Alu	na
chr16	14150833	14153235	ENSG00000276564.1	-1.63176704984969	chr16	14150338	14151479	Tigger2b_Pri	TcMar-Tigger	na
chr11	74830574	74832510	ENSG00000278879.1	-1.59186981258759	chr11	74830033	74832057	L1M4	L1	na
chr16	74312609	74313390	ENSG00000239763.2	-1.59092209849918	chr16	74312733	74313034	AluSx	Alu	0.410066053326985
chr17	28361601	28362859	ENSG00000265618.1	-1.5523235074802	chr17	28362518	28362815	AluJo	Alu	na
chr4	2505081	2506279	ENSG00000251229.1	-1.51021761616663	chr4	2505329	2505624	AluY	Alu	0.325518566104195
chr17	42509784	42511519	ENSG00000267632.1	-1.47343719285299	chr17	42510240	42510657	L2c	L2	na
chr11	107312132	107316271	ENSG00000261098.1	-1.3909713965633	chr11	107314702	107315602	L1MC4	L1	na
chr7	64678954	64687393	ENSG00000271550.1	-1.38898290164553	chr7	64684607	64686521	HERVH-int	ERV1	-0.415788043524794
chr7	64678954	64687393	ENSG00000271550.1	-1.38898290164553	chr7	64679550	64684603	HERVH-int	ERV1	-0.415788043524794
chr5	59314110	59314800	ENSG00000276214.1	-1.38573901935395	chr5	59314341	59314868	MER50-int	ERV1	na
chr16	53487607	53489943	ENSG00000279722.1	-1.36960671721316	chr16	53487881	53488410	L1ME1	L1	-0.526418856425386
chr4	20392154	20394856	ENSG00000248228.2	-1.29826058203262	chr4	20392051	20393212	Tigger3b	TcMar-Tigger	na
chr12	127876999	127877516	ENSG00000255757.1	-1.28608234837469	chr12	127876216	127877217	L1PA12	L1	na
chr19	4692021	4694340	ENSG00000287884.1	-1.27616752026371	chr19	4693229	4694195	L2a	L2	na
chr14	52640839	52641566	ENSG00000258757.1	-1.23669680080453	chr14	52641320	52641634	AluY	Alu	0.325518566104195
chr5	170896929	170904461	ENSG00000253966.1	-1.22094734293201	chr5	170898237	170903530	L1P2	L1	na
chr8	67133554	67135911	ENSG00000250869.2	-1.21739841819175	chr8	67133345	67134551	Tigger1	TcMar-Tigger	-0.312453989229572
chr17	45531577	45533838	ENSG00000266918.1	-1.18162683824615	chr17	45531374	45532428	L1MB7	L1	na
chr22	22283928	22287220	ENSG00000274422.1	-1.17492637541344	chr22	22284754	22285826	L1MC4	L1	na
chr1	101859851	101859957	ENSG00000252717.1	-1.03702518399844	chr1	101859928	101860014	MER5A1	hAT-Charlie	na
chr1	248290139	248303424	ENSG00000177201.2	-1.02866966996501	chr1	248295859	248298902	L1PA3	L1	na
chr10	133541809	133542575	ENSG00000286789.1	-1.0141336972767	chr10	133541055	133542017	LTR5_Hs	ERVK	na
chr10	133541809	133542575	ENSG00000286789.1	-1.0141336972767	chr10	133542125	133542556	L1PB1	L1	na
TE upstream
chr	start	end	Gene	Log2FC	chr	start	end	TE	repFamily	Log2FC
chr2	61863432	61868432	ENSG00000236498.1	9.796894004606	chr2	61863723	61864768	ERVL-int	ERVL	-0.744605305066275
chr19	21992648	21997648	ENSG00000271095.1	9.6345196736942	chr19	21996140	21997417	LTR70	ERV1	na
chr15	99093217	99098217	ENSG00000182253.15	9.60380661513687	chr15	99095687	99096797	HERV16-int	ERVL	na
chr6	57041532	57046532	ENSG00000168116.14	9.33804781423946	chr6	57042899	57044714	L1PB1	L1	na
chr18	14220224	14225224	ENSG00000283294.1	9.26524445913896	chr18	14223572	14225651	SVA_A	SVA	0.684817915315843
chr5	133047013	133052013	ENSG00000170606.15	9.15540782064986	chr5	133047374	133048506	LTR12D	ERV1	na
chr11	75096964	75101964	ENSG00000284722.2	8.68993003633315	chr11	75098024	75099502	LTR12C	ERV1	0.387761379343648
chr5	56922874	56927874	ENSG00000271828.1	8.44504716811885	chr5	56925227	56927431	L1MC2	L1	na
chrX	119257667	119262667	ENSG00000214992.6	5.17648629556933	chrX	119257825	119259684	L1MC1	L1	-0.243930098490002
chr11	124898500	124903500	ENSG00000154133.15	4.53856716181381	chr11	124902059	124903216	L1M5	L1	na
chr19	20956057	20961057	ENSG00000269012.2	4.40925807151158	chr19	20958382	20959914	L1MA8	L1	na
chr19	20956057	20961057	ENSG00000269012.2	4.40925807151158	chr19	20959922	20961055	L1PA17	L1	-0.457475592053384
chr12	13278376	13283376	ENSG00000286869.1	4.34514395482549	chr12	13280426	13282039	L2b	L2	na
chr6	33795142	33800142	ENSG00000287089.1	4.04971341667278	chr6	33797219	33798383	L2a	L2	na
chr9	101376603	101381603	ENSG00000234502.2	3.69037192450877	chr9	101377550	101379207	L1P3	L1	-0.662240759374167
chr13	21314156	21319156	ENSG00000215571.5	3.43571511788605	chr13	21315407	21316926	L1MA6	L1	-1.04801701840152
chr19	57482718	57487718	ENSG00000268107.6	3.30539004655928	chr19	57482585	57483784	SVA_C	SVA	na
chr2	105319210	105324210	ENSG00000235319.1	3.11263688341976	chr2	105321637	105322832	Tigger3b	TcMar-Tigger	na
chr5	115507077	115512077	ENSG00000250444.1	3.01239112742693	chr5	115510719	115512056	L1MEd	L1	na
chr3	149971755	149976755	ENSG00000242791.2	2.96074673653579	chr3	149975025	149976110	L1MEd	L1	na
chr21	32261585	32266585	ENSG00000261610.1	2.93278694393043	chr21	32265149	32266814	LTR12C	ERV1	0.387761379343648
chr11	273407	278407	ENSG00000174885.13	2.62858473304377	chr11	274551	275670	L1MC	L1	na
chr3	38133478	38138478	ENSG00000172936.16	2.62504795331132	chr3	38135237	38136292	LTR5B	ERVK	na
chr9	7786688	7791688	ENSG00000273056.1	2.50382123584821	chr9	7786182	7787822	HERVL18-int	ERVL	na
chr9	7786688	7791688	ENSG00000273056.1	2.50382123584821	chr9	7788736	7791036	HERVL18-int	ERVL	na
chr1	145454798	145459798	ENSG00000286620.1	2.35487468475389	chr1	145456125	145457759	LOR1-int	ERV1	na
chr19	12401274	12406274	ENSG00000268744.1	2.34093068472902	chr19	12402212	12403536	L1M1	L1	na
chr9	35036095	35041095	ENSG00000174038.13	2.33869172621248	chr9	35039384	35040409	L2c	L2	na
chr5	111218653	111223653	ENSG00000152495.11	2.25653409257581	chr5	111218019	111220205	L1MA4	L1	-0.806129048717752
chr5	111218653	111223653	ENSG00000152495.11	2.25653409257581	chr5	111221213	111222266	Tigger3b	TcMar-Tigger	na
chr12	56989492	56994492	ENSG00000166856.3	2.25053174089187	chr12	56989510	56990671	L1PB4	L1	na
chr17	28221563	28226563	ENSG00000237575.4	2.17221589184578	chr17	28223105	28224648	SVA_F	SVA	0.574230902286533
chr17	28221563	28226563	ENSG00000237575.4	2.17221589184578	chr17	28224292	28225300	SVA_F	SVA	0.574230902286533
chr9	42720013	42725013	ENSG00000287276.1	2.12715697405667	chr9	42722163	42723842	L1M1	L1	na
chr10	79820902	79825902	ENSG00000272447.1	10.3779350297989	chr10	79824014	79825030	L1MD1	L1	-0.829071855972564
chr11	78079862	78084862	ENSG00000151366.13	10.2979026084064	chr11	78081300	78085065	HERVH-int	ERV1	-0.415788043524794
chr1	247104372	247109372	ENSG00000188295.15	10.1945222672818	chr1	247106028	247107766	HERVK14C-int	ERVK	na
chr16	86550320	86555320	ENSG00000280278.1	1.96756636302241	chr16	86553262	86554406	LTR12C	ERV1	0.387761379343648
chr16	32247719	32252719	ENSG00000205456.11	1.95516978822934	chr16	32251026	32252140	L1M2	L1	-0.549640724265659
chr3	149939799	149944799	ENSG00000239351.1	1.94095727494434	chr3	149940682	149941889	L1MB2	L1	na
chr3	149939799	149944799	ENSG00000239351.1	1.94095727494434	chr3	149941920	149943213	L1MB2	L1	na
chr14	96502321	96507321	ENSG00000260806.1	1.90843514498316	chr14	96506203	96507280	Charlie1	hAT-Charlie	na
chr6	31351647	31356647	ENSG00000271581.1	1.89923509467767	chr6	31352053	31353174	L2a	L2	na
chr10	62919900	62924900	ENSG00000122877.16	1.86478692864892	chr10	62922930	62924051	L1MA3	L1	na
chr5	72955699	72960699	ENSG00000272081.1	1.85989561396464	chr5	72957206	72958721	L1MB7	L1	na
chr9	92099425	92104425	ENSG00000275756.1	1.84727130791805	chr9	92101590	92102873	L1M2	L1	-0.549640724265659
chr6	53337346	53342346	ENSG00000217527.1	1.8296381149859	chr6	53339520	53340825	Tigger3b	TcMar-Tigger	na
chr2	96039451	96044451	ENSG00000186281.12	1.80106271661358	chr2	96039962	96046104	L1PA6	L1	na
chr1	117601048	117606048	ENSG00000183508.5	1.73562873839029	chr1	117603584	117604663	L1ME3	L1	-0.435270825029415
chr4	140751528	140756528	ENSG00000273472.1	1.72230608631942	chr4	140751206	140752659	L1ME3B	L1	na
chr9	101449664	101454664	ENSG00000136872.20	1.647962490723	chr9	101451878	101453442	THE1B-int	ERVL-MaLR	na
chr15	88631153	88636153	ENSG00000172183.15	1.63742426443165	chr15	88634948	88635968	Tigger2b_Pri	TcMar-Tigger	na
chr2	238427729	238432729	ENSG00000229915.1	1.59268786600674	chr2	238429953	238432090	Tigger1	TcMar-Tigger	-0.312453989229572
chr19	44020342	44025342	ENSG00000159885.14	1.5650452626109	chr19	44022305	44024246	L1M4c	L1	na
chr19	44020342	44025342	ENSG00000159885.14	1.5650452626109	chr19	44020825	44022214	L1PA16	L1	-0.453298179702719
chr13	51330773	51335773	ENSG00000253309.6	1.5595260099508	chr13	51333239	51334339	L1MC2	L1	na
chr4	185391021	185396021	ENSG00000186352.9	1.5356809733698	chr4	185390792	185392080	L1MC3	L1	na
chr22	46263343	46268343	ENSG00000130943.7	1.50975879275158	chr22	46265037	46266419	THE1A-int	ERVL-MaLR	na
chr10	98441346	98446346	ENSG00000287261.1	1.4401594291108	chr10	98441313	98442494	L1ME1	L1	-0.526418856425386
chr14	34462774	34467774	ENSG00000129521.15	1.37022516725719	chr14	34464981	34466329	L2c	L2	na
chr22	18078884	18083884	ENSG00000225335.3	1.33859250191359	chr22	18081759	18083281	L1M2	L1	-0.549640724265659
chr2	87348728	87353728	ENSG00000287763.1	1.32038481683663	chr2	87349945	87351231	L1M1	L1	na
chr14	66013789	66018789	ENSG00000224861.1	1.28353717537678	chr14	66015904	66017070	L2b	L2	na
chr5	180825326	180830326	ENSG00000245060.8	1.22387922122402	chr5	180828431	180829593	MER11A	ERVK	na
chr9	67725902	67730902	ENSG00000278763.1	1.21710565710684	chr9	67729431	67730490	L1MDb	L1	na
chr10	92684955	92689955	ENSG00000152804.11	1.14133374796775	chr10	92684354	92686177	Tigger1	TcMar-Tigger	-0.312453989229572
chr8	102800517	102805517	ENSG00000253669.4	1.05948653416319	chr8	102802260	102803410	L1MA3	L1	na
chr21	15045189	15050189	ENSG00000279390.1	1.04612780408383	chr21	15045284	15047037	Tigger1	TcMar-Tigger	-0.312453989229572
chr1	10425102	10430102	ENSG00000251503.8	1.03685311075017	chr1	10425656	10426924	LTR12C	ERV1	0.387761379343648
chr9	62838302	62843302	ENSG00000229422.2	1.02440778583809	chr9	62840284	62843326	L1PBa	L1	-0.476084169132841
chr15	46360836	46365836	ENSG00000285934.1	-9.94636871283652	chr15	46361728	46364723	L1PA3	L1	na
chr4	119304445	119309445	ENSG00000164096.13	-9.93117138203273	chr4	119306556	119307673	L1MB4	L1	na
chr4	138242349	138247349	ENSG00000151012.13	-9.85230304681174	chr4	138245410	138246428	L1ME3	L1	-0.435270825029415
chr9	21422960	21427960	ENSG00000288541.1	-9.78098672078336	chr9	21424093	21428437	L1PA10	L1	na
chr4	127844040	127849040	ENSG00000261668.1	-9.58872172400432	chr4	127845682	127846732	L1PA17	L1	-0.457475592053384
chr4	127844040	127849040	ENSG00000261668.1	-9.58872172400432	chr4	127846791	127848294	L1PA17	L1	-0.457475592053384
chr15	48873134	48878134	ENSG00000255302.5	-9.39353859531372	chr15	48874346	48876394	Charlie3	hAT-Charlie	na
chr1	37514766	37519766	ENSG00000163875.16	-9.33582850664476	chr1	37518069	37519559	LTR12C	ERV1	0.387761379343648
chr19	23822162	23827162	ENSG00000225178.5	-8.81268828745365	chr19	23821506	23823963	HERV3-int	ERV1	na
chr11	130305180	130310180	ENSG00000272412.2	-8.78568644453318	chr11	130304798	130306220	L1PB2	L1	na
chr5	43587543	43592543	ENSG00000279557.1	-4.87839806883545	chr5	43588824	43589972	MER66-int	ERV1	na
chr9	14199248	14204248	ENSG00000234982.1	-4.71641419537529	chr9	14200586	14201672	L2c	L2	na
chr14	71085833	71090833	ENSG00000258571.1	-4.71447589769211	chr14	71085906	71086973	L1MEc	L1	na
chr3	170736061	170741061	ENSG00000286695.1	-3.70411385474694	chr3	170737258	170738505	L1MA4A	L1	-0.806129048717752
chr2	189090063	189095063	ENSG00000228073.1	-3.68938871866922	chr2	189089567	189091403	Tigger1	TcMar-Tigger	-0.312453989229572
chr11	42163851	42168851	ENSG00000255300.6	-3.27854898187036	chr11	42164601	42166445	L1M5	L1	na
chr6	30000971	30005971	ENSG00000204622.11	-2.87973034546045	chr6	30001857	30003060	ERV3-16A3_I-int	ERVL	na
chr2	97524976	97529976	ENSG00000235833.1	-2.82631288656217	chr2	97525421	97531566	L1PA3	L1	na
chr8	15689562	15694562	ENSG00000248423.1	-2.74489369404673	chr8	15689864	15691771	L1PA15	L1	na
chr8	15689562	15694562	ENSG00000248423.1	-2.74489369404673	chr8	15692080	15694160	L1PA15	L1	na
chr5	122154856	122159856	ENSG00000247311.3	-2.63721413283788	chr5	122158420	122159564	L2c	L2	na
chr10	86856236	86861236	ENSG00000270874.1	-2.29393101034764	chr10	86858139	86859289	L1M2	L1	-0.549640724265659
chr11	67197167	67202167	ENSG00000179038.8	-2.18583620285304	chr11	67199079	67200217	Tigger1	TcMar-Tigger	-0.312453989229572
chr1	54231440	54236440	ENSG00000198711.5	-2.15407649367566	chr1	54232588	54234364	SVA_F	SVA	0.574230902286533
chr14	27845286	27850286	ENSG00000258932.5	-2.04316510831028	chr14	27846581	27848167	L1MC3	L1	na
chr14	27845286	27850286	ENSG00000258932.5	-2.04316510831028	chr14	27848793	27855023	L1PA10	L1	na
chr14	27845286	27850286	ENSG00000258932.5	-2.04316510831028	chr14	27845186	27846580	LTR12C	ERV1	0.387761379343648
chr21	36099881	36104881	ENSG00000233393.1	-11.4760645031692	chr21	36101427	36102508	HUERS-P3b-int	ERV1	-9.4884239261834
chr21	36099881	36104881	ENSG00000233393.1	-11.4760645031692	chr21	36102802	36104237	HUERS-P3b-int	ERV1	-9.4884239261834
chr5	69626963	69631963	ENSG00000250138.4	-11.1984787519373	chr5	69629588	69630778	THE1B-int	ERVL-MaLR	na
chr5	70778475	70783475	ENSG00000288349.1	-10.819778122597	chr5	70779453	70781005	THE1B-int	ERVL-MaLR	na
chr22	15304556	15309556	ENSG00000279442.1	-10.5745571293902	chr22	15307019	15308156	THE1D-int	ERVL-MaLR	na
chr12	16402406	16407406	ENSG00000256238.1	-10.3120531793167	chr12	16404934	16407751	L1PREC2	L1	-0.522230199998615
chr11	105071541	105076541	ENSG00000254750.1	-10.2199159733848	chr11	105075463	105076960	HUERS-P1-int	ERV1	na
chr8	111236203	111241203	ENSG00000253103.2	-10.1925173128177	chr8	111239741	111241080	ERV3-16A3_I-int	ERVL	na
chr5	129145677	129150677	ENSG00000286274.1	-10.1904980605547	chr5	129147183	129150945	L1PA7	L1	na
chr21	17700408	17705408	ENSG00000279648.1	-10.1720660538167	chr21	17704229	17707841	L1PBa1	L1	na
chr1	230696888	230701888	ENSG00000286859.1	-1.99386620135743	chr1	230698803	230699862	L1PA17	L1	-0.457475592053384
chr2	71368938	71373938	ENSG00000281195.1	-1.97371078337628	chr2	71370690	71372144	L1MA2	L1	na
chr1	217887900	217892900	ENSG00000231814.3	-1.81528185972744	chr1	217890306	217892515	L1MC3	L1	na
chr1	220396122	220401122	ENSG00000260505.1	-1.76371222588039	chr1	220398076	220399737	L1PA16	L1	-0.453298179702719
chr1	220396122	220401122	ENSG00000260505.1	-1.76371222588039	chr1	220400050	220403422	L1PA16	L1	-0.453298179702719
chr18	6796503	6801503	ENSG00000287834.1	-1.73110130800145	chr18	6799217	6800866	L1PA7	L1	na
chr4	58984194	58989194	ENSG00000251339.6	-1.70522938339854	chr4	58987579	58990646	L1PA13	L1	-0.507167157732222
chr1	185729391	185734391	ENSG00000143341.12	-1.67730246179665	chr1	185730625	185732798	L1MEc	L1	na
chr7	1833586	1838586	ENSG00000176349.11	-1.64653759955731	chr7	1836690	1837797	L1ME1	L1	-0.526418856425386
chr7	1833586	1838586	ENSG00000176349.11	-1.64653759955731	chr7	1833955	1835607	L1ME1	L1	-0.526418856425386
chr14	43590136	43595136	ENSG00000258894.1	-1.62752171290817	chr14	43592816	43595113	L1M2	L1	-0.549640724265659
chr5	73208930	73213930	ENSG00000249743.6	-1.57078070718406	chr5	73206766	73213215	L1PA7	L1	na
chr5	102671765	102676765	ENSG00000250682.6	-1.49503520726761	chr5	102671230	102677260	L1PA2	L1	na
chr5	139007647	139012647	ENSG00000249593.6	-1.4878794080804	chr5	139005424	139011486	L1PA2	L1	na
chr17	31297539	31302539	ENSG00000126861.5	-1.46215203468393	chr17	31299936	31301490	L1MC5a	L1	na
chr11	107316271	107321271	ENSG00000261098.1	-1.3909713965633	chr11	107317563	107318660	L1M1	L1	na
chr11	107316271	107321271	ENSG00000261098.1	-1.3909713965633	chr11	107318958	107320919	L1M1	L1	na
chr5	59309110	59314110	ENSG00000276214.1	-1.38573901935395	chr5	59311527	59313677	MER50-int	ERV1	na
chr16	65234914	65239914	ENSG00000260834.1	-1.35601380861416	chr16	65236910	65240075	L1PA2	L1	na
chr14	52635839	52640839	ENSG00000258757.1	-1.23669680080453	chr14	52637973	52639333	L1PA3	L1	na
chr2	165464647	165469647	ENSG00000178662.16	-1.22724413736773	chr2	165466724	165467750	L1MA9	L1	na
chr9	66055006	66060006	ENSG00000274628.5	-1.19897059405304	chr9	66055990	66057565	MSTA-int	ERVL-MaLR	na
chr17	45526577	45531577	ENSG00000266918.1	-1.18162683824615	chr17	45527126	45528294	L1MB7	L1	na
chr3	178937352	178942352	ENSG00000237978.6	-1.14574450387107	chr3	178936860	178942449	L1PA3	L1	na
chr10	126398789	126403789	ENSG00000287609.1	-1.13306068243039	chr10	126400128	126401510	L1MC5	L1	na
chr1	149470338	149475338	ENSG00000271383.7	-1.13045043629195	chr1	149470319	149471553	L1MB8	L1	-0.32019320260198
chr8	115809673	115814673	ENSG00000104447.13	-1.12490661103052	chr8	115813657	115814848	L1MEc	L1	na
chr16	63392707	63397707	ENSG00000279225.1	-1.10642551618237	chr16	63388078	63394106	L1PA2	L1	na
chr12	277123	282123	ENSG00000261799.1	-1.07907943978937	chr12	277406	278844	L2c	L2	na
chr9	38577207	38582207	ENSG00000283486.2	-1.0641553307621	chr9	38579010	38580120	L1MA5	L1	na
chr16	15390754	15395754	ENSG00000156968.9	-1.05861969045161	chr16	15392031	15393563	L1PA5	L1	na
chr8	17413528	17418528	ENSG00000003987.14	-1.05158172316458	chr8	17415367	17416634	L1MA6	L1	-1.04801701840152
chr13	42035036	42040036	ENSG00000102780.17	-1.02533842839693	chr13	42035346	42036821	L1MEd	L1	na
chr3	51793803	51798803	ENSG00000285749.2	-1.01217240106547	chr3	51795196	51796325	L1M5	L1	na
chr13	31841713	31846713	ENSG00000073910.22	-1.00681328224996	chr13	31842447	31844342	Tigger4	TcMar-Tigger	na

### Sheet: A2780cis
S5 Table. Results of the intersection between differentially expressed genes and TEs coordinates. Genes filtered for FDR below 5% and log 2-fold change higher than 1 or lower than -1.
A2780cis cisplatin-resistant
TE inside
chr	start	end	Gene	Log2FC	chr	start	end	TE	repFamily	Log2FC
chr19	38935297	38938632	ENSG00000269486.2	9.77335079846506	chr19	38935674	38937299	HERVK9-int	ERVK	na
chr19	38935297	38938632	ENSG00000269486.2	9.77335079846506	chr19	38937290	38941326	HERVK9-int	ERVK	na
chr19	57293083	57294469	ENSG00000279541.1	9.75703687674974	chr19	57293496	57294154	L1MA5	L1	na
chr14	24201612	24202811	ENSG00000278784.1	9.66127745276805	chr14	24201967	24203033	MER11C	ERVK	-0.262710386918032
chr14	24201612	24202811	ENSG00000278784.1	9.66127745276805	chr14	24201581	24201959	MSTA	ERVL-MaLR	na
chr12	56308868	56309449	ENSG00000257740.1	9.50096659662104	chr12	56309269	56309570	AluY	Alu	na
chr12	56308868	56309449	ENSG00000257740.1	9.50096659662104	chr12	56309125	56309268	AluYh3	Alu	na
chr12	56308868	56309449	ENSG00000257740.1	9.50096659662104	chr12	56308847	56309004	MIR3	MIR	na
chr2	47731402	47732035	ENSG00000224058.2	9.4294136598762	chr2	47731603	47731924	AluSq2	Alu	na
chr13	114275326	114277323	ENSG00000285672.1	9.29265580264805	chr13	114275534	114276280	L1M4	L1	na
chr22	16601911	16615111	ENSG00000283633.1	9.09051000018162	chr22	16611748	16614708	HERVH-int	ERV1	-0.648330848079657
chr9	136935840	136937161	ENSG00000213590.2	9.08366134097636	chr9	136936027	136936333	AluY	Alu	na
chrX	153403844	153404141	ENSG00000265170.2	8.79410376628894	chrX	153403661	153403955	AluJb	Alu	na
chrX	153403844	153404141	ENSG00000265170.2	8.79410376628894	chrX	153403979	153404259	AluJb	Alu	na
chr6	26215159	26216692	ENSG00000273802.2	7.29508851200888	chr6	26215158	26215474	AluSc8	Alu	na
chr5	36861736	36867238	ENSG00000272103.2	2.91651173809426	chr5	36864419	36865701	L1MB8	L1	na
chr18	79085134	79086435	ENSG00000279416.1	10.2137226308863	chr18	79086158	79086462	AluSx1	Alu	na
chr15	79922771	79926993	ENSG00000259642.2	10.1218439810027	chr15	79925931	79927231	LTR12C	ERV1	na
chr8	143829518	143832861	ENSG00000287222.1	10.0097265271229	chr8	143831989	143832957	LTR5_Hs	ERVK	na
chr17	28944796	28945394	ENSG00000265908.1	1.6414063199602	chr17	28944993	28945251	AluJr	Alu	na
chr7	127349833	127350293	ENSG00000279265.1	1.56845561592184	chr7	127350179	127351139	Charlie24	hAT-Charlie	0.845172648115895
chr7	127349833	127350293	ENSG00000279265.1	1.56845561592184	chr7	127349898	127349997	L2a	L2	na
chr4	39973444	39974338	ENSG00000231707.4	1.09512860350559	chr4	39973844	39974136	AluY	Alu	na
chr4	117648832	117657312	ENSG00000286269.1	-9.89200552639895	chr4	117650265	117652751	L1PA16	L1	na
chr4	117648832	117657312	ENSG00000286269.1	-9.89200552639895	chr4	117655485	117659090	L1PA3	L1	-0.354956573929875
chr5	147870682	147882191	ENSG00000164265.9	-9.85078503548726	chr5	147871299	147874075	HERVH-int	ERV1	-0.648330848079657
chr6	42893761	42903072	ENSG00000288010.1	-9.62202659135563	chr6	42894674	42900373	HERVK-int	ERVK	na
chr17	30863921	30864940	ENSG00000263531.1	-9.52954522736621	chr17	30864664	30864918	L1PA17	L1	na
chr7	142725729	142733437	ENSG00000286831.1	-9.27170230370124	chr7	142726004	142727555	THE1A-int	ERVL-MaLR	na
chr7	142725729	142733437	ENSG00000286831.1	-9.27170230370124	chr7	142730940	142733197	L1MEf	L1	na
chr19	36489649	36491040	ENSG00000267309.1	-9.17480016224618	chr19	36490463	36492158	SVA_D	SVA	na
chr2	161433874	161437458	ENSG00000280105.1	-9.070676954101	chr2	161434687	161436135	L1PA15	L1	na
chr3	179340322	179341887	ENSG00000260743.1	-8.90624288773886	chr3	179341307	179341660	MLT1A0	ERVL-MaLR	na
chr2	97094935	97097433	ENSG00000279791.1	-8.86409876258723	chr2	97096882	97097484	MER92B	ERV1	na
chr8	140820599	140822414	ENSG00000279786.1	-2.26166163480827	chr8	140821225	140821712	L2	L2	na
chr19	52650437	52653284	ENSG00000269825.1	-10.2022104585686	chr19	52650557	52651539	HERVIP10F-int	ERV1	na
chr1	146387202	146388092	ENSG00000287978.1	-1.80026216095658	chr1	146387818	146388125	LTR4	ERV1	na
chr21	16525919	16527019	ENSG00000280432.1	-1.47485609240387	chr21	16526028	16527219	HSMAR1	TcMar-Mariner	na
chr5	61114432	61116753	ENSG00000279985.1	-1.2326939112425	chr5	61113806	61114912	L1MA3	L1	-0.331073576926458
chr5	61114432	61116753	ENSG00000279985.1	-1.2326939112425	chr5	61114910	61115433	L1MA3	L1	-0.331073576926458
chr11	102963460	102966628	ENSG00000276521.1	-1.14021748854407	chr11	102964477	102965231	LTR1E	ERV1	na
chr17	43360041	43361361	ENSG00000279602.1	-1.11194991995781	chr17	43359957	43360454	MER41C	ERV1	9.68959301970149
chr2	32526504	32529507	ENSG00000276517.1	-1.04555262898056	chr2	32526070	32528220	Tigger4	TcMar-Tigger	na
TE upstream
chr	start	end	Gene	Log2FC	chr	start	end	TE	repFamily	Log2FC
chr6	96897891	96902891	ENSG00000123545.6	9.88258190045145	chr6	96901647	96903052	L1PA11	L1	na
chr1	109741038	109746038	ENSG00000134202.11	9.84570009209652	chr1	109742781	109748941	L1PA4	L1	-0.442668848974265
chr19	38938632	38943632	ENSG00000269486.2	9.77335079846506	chr19	38937290	38941326	HERVK9-int	ERVK	na
chr22	22293124	22298124	ENSG00000286129.1	9.77083197100843	chr22	22295956	22297249	L1M1	L1	na
chr6	125951770	125956770	ENSG00000111911.7	9.60431900175766	chr6	125952741	125953897	LTR2752	ERV1	na
chr17	49127460	49132460	ENSG00000167080.9	9.59657960243589	chr17	49127004	49129523	LTR19-int	ERV1	na
chr1	197201293	197206293	ENSG00000177888.8	9.58756463534172	chr1	197203802	197204970	L1PB1	L1	na
chr1	197201293	197206293	ENSG00000177888.8	9.58756463534172	chr1	197204969	197209313	L1PB1	L1	na
chr2	47732035	47737035	ENSG00000224058.2	9.4294136598762	chr2	47734024	47736192	Tigger5	TcMar-Tigger	na
chr11	75096964	75101964	ENSG00000284722.2	9.19762030462747	chr11	75098024	75099502	LTR12C	ERV1	na
chr9	136930840	136935840	ENSG00000213590.2	9.08366134097636	chr9	136932997	136934550	MSTD-int	ERVL-MaLR	na
chr21	28674848	28679848	ENSG00000232855.7	9.07445165490052	chr21	28676918	28683062	L1PA4	L1	-0.442668848974265
chr7	128658791	128663791	ENSG00000281490.1	8.99619148128161	chr7	128661629	128663174	THE1B-int	ERVL-MaLR	-0.346083262030623
chr10	48993046	48998046	ENSG00000233665.8	8.94871131513615	chr10	48991349	48995915	HERVL-int	ERVL	na
chr10	48993046	48998046	ENSG00000233665.8	8.94871131513615	chr10	48996227	48997294	HERVL-int	ERVL	na
chr10	71959395	71964395	ENSG00000122863.6	8.915303256417	chr10	71961542	71962659	HERVFH21-int	ERV1	na
chr10	71959395	71964395	ENSG00000122863.6	8.915303256417	chr10	71957210	71961280	HERVK14-int	ERVK	na
chr22	46263343	46268343	ENSG00000130943.7	3.38189232112096	chr22	46265037	46266419	THE1A-int	ERVL-MaLR	na
chr1	34985313	34990313	ENSG00000284773.1	2.00629075610626	chr1	34987583	34988922	Charlie10	hAT-Charlie	na
chr15	82747884	82752884	ENSG00000252690.3	10.5699457436536	chr15	82747824	82749087	L1MCa	L1	na
chr4	119322138	119327138	ENSG00000145384.4	10.5102619015488	chr4	119324268	119327261	L1PA4	L1	-0.442668848974265
chr18	79080134	79085134	ENSG00000279416.1	10.2137226308863	chr18	79078664	79081578	L1PA7	L1	-0.448699560538343
chr18	79080134	79085134	ENSG00000279416.1	10.2137226308863	chr18	79081663	79083859	L1PA7	L1	-0.448699560538343
chr8	103366538	103371538	ENSG00000164932.13	1.57752203404847	chr8	103365815	103369610	L1PA7	L1	-0.448699560538343
chr10	79820902	79825902	ENSG00000272447.1	1.13581267314157	chr10	79824014	79825030	L1MD1	L1	-0.6456909408464
chr15	68925525	68930525	ENSG00000255346.10	-9.95748169517094	chr15	68928177	68929267	LTR12C	ERV1	na
chr4	117657312	117662312	ENSG00000286269.1	-9.89200552639895	chr4	117659091	117660578	L1HS	L1	-0.420207081257308
chr4	117657312	117662312	ENSG00000286269.1	-9.89200552639895	chr4	117655485	117659090	L1PA3	L1	-0.354956573929875
chr5	147865682	147870682	ENSG00000164265.9	-9.85078503548726	chr5	147864645	147866703	HERVH-int	ERV1	-0.648330848079657
chr17	31128182	31133182	ENSG00000266371.1	-9.6379605099062	chr17	31129729	31131601	L1PA13	L1	-0.489211164872695
chr19	44067159	44072159	ENSG00000186026.7	-9.62739010186475	chr19	44069129	44070534	L1MA3	L1	-0.331073576926458
chr4	67701155	67706155	ENSG00000033178.13	-9.5007047991734	chr4	67704793	67706731	L1MA4	L1	na
chr3	8677943	8682943	ENSG00000215160.3	-9.47923165819339	chr3	8681888	8683470	HERVE-int	ERV1	na
chr18	3461250	3466250	ENSG00000266835.6	-9.30922519702299	chr18	3460654	3462492	L1M4a1	L1	na
chr7	142733437	142738437	ENSG00000286831.1	-9.27170230370124	chr7	142737153	142738170	L1ME2z	L1	na
chr7	142733437	142738437	ENSG00000286831.1	-9.27170230370124	chr7	142734380	142735574	L1P4a	L1	-0.520410589041072
chr2	8673845	8678845	ENSG00000115738.10	-8.95602253179791	chr2	8673312	8674857	L1MDa	L1	na
chr1	147084756	147089756	ENSG00000286172.1	-2.37208192472968	chr1	147087946	147089052	L1MEc	L1	na
chr11	78079865	78084865	ENSG00000259112.2	-11.1447187974482	chr11	78081300	78085065	HERVH-int	ERV1	-0.648330848079657
chr5	73208930	73213930	ENSG00000249743.6	-10.7172746280438	chr5	73206766	73213215	L1PA7	L1	-0.448699560538343
chr6	51594723	51599723	ENSG00000228689.8	-10.4589270071353	chr6	51596222	51597226	L1ME1	L1	na
chr6	51594723	51599723	ENSG00000228689.8	-10.4589270071353	chr6	51598212	51599451	LTR12D	ERV1	na
chr1	54231440	54236440	ENSG00000198711.5	-1.83164584866538	chr1	54232588	54234364	SVA_F	SVA	na
chr3	132592270	132597270	ENSG00000129048.7	-1.59922230807077	chr3	132595407	132596424	L1PA13	L1	-0.489211164872695
chr21	16520919	16525919	ENSG00000280432.1	-1.47485609240387	chr21	16522925	16523965	L1MD1	L1	-0.6456909408464
chr8	81802772	81807772	ENSG00000231942.3	-1.3608038315325	chr8	81805940	81807236	L1MEd	L1	na
chr12	65420027	65425027	ENSG00000215208.3	-1.20572802752012	chr12	65423260	65425856	L1MA8	L1	na
chr12	65420027	65425027	ENSG00000215208.3	-1.20572802752012	chr12	65420481	65421623	L1PREC2	L1	na
chr11	102966628	102971628	ENSG00000276521.1	-1.14021748854407	chr11	102968073	102969688	L1PA4	L1	-0.442668848974265
