## Supplementary Table 6 for "TRANSPOSABLE ELEMENTS ALTER GENE EXPRESSION AND MAY IMPACT RESPONSE TO CISPLATIN THERAPY IN OVARIAN CANCER"

### Sheet: A2780
S6 Table. Results of the intersection between up-regulated DEGs and ATAC-seq peaks. Genes filtered for FDR below 5% and log 2-fold change higher than 1.
A2780 cisplatin-sensitive
chr	start	end	peak	chr	start	end	gene	log 2-Fold Change	adjusted p-value
chr1	817375	818282	peak_20	chr1	816371	819837	ENSG00000177757.2	1.56784	0.00419072
chr1	9824238	9824563	peak_251	chr1	9728926	9824984	ENSG00000171603.18	9.42965	0
chr1	15847059	15847440	peak_359	chr1	15834474	15849147	ENSG00000179743.4	11.4696	0
chr1	16156039	16156411	peak_373	chr1	16154211	16157329	ENSG00000227959.1	2.23847	2.53827e-05
chr1	30717869	30718397	peak_705	chr1	30711277	30724585	ENSG00000162510.6	1.14917	0.0269182
chr1	30717869	30718397	peak_705	chr1	30717504	30726827	ENSG00000186056.10	1.28887	3.3625e-06
chr1	32351839	32352423	peak_756	chr1	32350521	32364312	ENSG00000162526.7	1.17029	0.00438141
chr1	38045549	38045797	peak_882	chr1	38043829	38047793	ENSG00000185668.8	2.5085	0.000340826
chr1	43975253	43975794	peak_1007	chr1	43968351	43975821	ENSG00000285649.1	1.96925	0.000501842
chr1	67347650	67348123	peak_1246	chr1	67306364	67398724	ENSG00000081985.13	1.07812	0.000113626
chr1	67686561	67686943	peak_1251	chr1	67684201	67688334	ENSG00000116717.13	1.29182	2.86975e-36
chr1	86705122	86705518	peak_1354	chr1	86703502	86705462	ENSG00000261737.1	2.79703	0.0294306
chr1	86705122	86705518	peak_1354	chr1	86703570	86748184	ENSG00000097033.14	9.21993	3.80692e-07
chr1	148302483	148302918	peak_1844	chr1	148294895	148344638	ENSG00000224481.3	2.77623	6.80095e-05
chr1	150548687	150549133	peak_1907	chr1	150548562	150558724	ENSG00000237781.3	2.22228	0.0139285
chr1	150549702	150550214	peak_1908	chr1	150548562	150558724	ENSG00000237781.3	2.22228	0.0139285
chr1	152034471	152034956	peak_1957	chr1	152032506	152048907	ENSG00000163191.6	9.78616	5.74427e-08
chr1	156584019	156584276	peak_2114	chr1	156578727	156586770	ENSG00000187862.12	5.48996	0.000113612
chr1	174021385	174021956	peak_2399	chr1	174021509	174022985	ENSG00000224977.1	3.94667	0.00447688
chr1	212596057	212596660	peak_2862	chr1	212564334	212620777	ENSG00000162772.17	2.94398	2.26385e-230
chr1	212609523	212609882	peak_2864	chr1	212564334	212620777	ENSG00000162772.17	2.94398	2.26385e-230
chr1	225519265	225519686	peak_3012	chr1	225486835	225654142	ENSG00000154380.17	8.83272	1.285e-06
chr1	225652760	225653013	peak_3013	chr1	225486835	225654142	ENSG00000154380.17	8.83272	1.285e-06
chr1	226870258	226870685	peak_3045	chr1	226869184	226987545	ENSG00000288674.1	10.2576	0
chr1	226870879	226871312	peak_3046	chr1	226869184	226987545	ENSG00000288674.1	10.2576	0
chr1	244653308	244653647	peak_3254	chr1	244652103	244709033	ENSG00000121644.19	9.07923	5.44672e-07
chr10	32367816	32368354	peak_3575	chr10	32267751	32379798	ENSG00000120616.16	8.89588	9.92972e-07
chr10	43137382	43138393	peak_3651	chr10	43136824	43139334	ENSG00000273008.1	1.31573	0.000282718
chr10	43138698	43139191	peak_3652	chr10	43136824	43139334	ENSG00000273008.1	1.31573	0.000282718
chr10	86521614	86521855	peak_4079	chr10	86520945	86525101	ENSG00000227896.2	10.9033	1.59817e-09
chr11	6443314	6443730	peak_4802	chr11	6431049	6443617	ENSG00000110169.11	1.9815	0.0490702
chr11	62839105	62839876	peak_5347	chr11	62832342	62842809	ENSG00000133316.15	1.08958	2.46048e-33
chr11	65422664	65423569	peak_5449	chr11	65421774	65445540	ENSG00000245532.9	10.0363	3.42423e-08
chr11	75425621	75426008	peak_5727	chr11	75422394	75434203	ENSG00000149243.16	1.42696	9.69176e-05
chr11	118790322	118791814	peak_6044	chr11	118790254	118793137	ENSG00000278376.1	1.52455	1.18687e-05
chr11	124799185	124799855	peak_6124	chr11	124799424	124834487	ENSG00000245498.7	1.00341	1.48696e-10
chr12	6312446	6313136	peak_6341	chr12	6309436	6328506	ENSG00000008323.15	1.25094	0.0116481
chr12	31324688	31325368	peak_6557	chr12	31323316	31325829	ENSG00000177340.5	11.1169	1.58537e-09
chr12	64451607	64452141	peak_7011	chr12	64451591	64453901	ENSG00000277895.1	2.10871	1.34281e-06
chr12	64452334	64453142	peak_7012	chr12	64451591	64453901	ENSG00000277895.1	2.10871	1.34281e-06
chr12	124915115	124915482	peak_7656	chr12	124911604	124918368	ENSG00000150991.15	1.30813	0
chr13	111154066	111154398	peak_8330	chr13	111148196	111154171	ENSG00000285856.1	2.15077	0.0118619
chr14	34461308	34462688	peak_8588	chr14	33924227	34463774	ENSG00000129521.15	1.37023	0.00826801
chr14	103561393	103562272	peak_9276	chr14	103552421	103561877	ENSG00000258851.1	1.94225	0.00796395
chr14	103561393	103562272	peak_9276	chr14	103556544	103563831	ENSG00000166170.10	9.39468	2.50176e-07
chr14	103563045	103563370	peak_9277	chr14	103556544	103563831	ENSG00000166170.10	9.39468	2.50176e-07
chr15	28737405	28737768	peak_9550	chr15	28719377	28739431	ENSG00000261480.1	5.4083	0.0424639
chr15	40873625	40873887	peak_9700	chr15	40872214	40875234	ENSG00000104140.7	1.21381	0.00051804
chr15	72783207	72783466	peak_10118	chr15	72781835	72798199	ENSG00000260898.6	1.04465	0.000547406
chr15	76337392	76337959	peak_10228	chr15	76335773	76342475	ENSG00000159556.10	1.06065	5.19591e-12
chr16	2153542	2153878	peak_10718	chr16	2139803	2154165	ENSG00000167964.13	1.13938	1.15619e-11
chr16	2777449	2778604	peak_10752	chr16	2776319	2780568	ENSG00000276791.1	11.4754	0
chr16	3031403	3032021	peak_10772	chr16	3031481	3039133	ENSG00000205890.3	2.15941	0.0167154
chr16	81873989	81874375	peak_11704	chr16	81738097	81962685	ENSG00000197943.10	11.6836	7.89296e-09
chr16	87491837	87492205	peak_11793	chr16	87491555	87516940	ENSG00000288568.1	1.6186	0.018733
chr17	1714692	1715532	peak_11991	chr17	1711493	1718174	ENSG00000186594.14	1.31584	1.91888e-18
chr17	4986764	4987366	peak_12081	chr17	4986706	4988446	ENSG00000262227.1	1.74829	0.0211339
chr17	4987584	4988100	peak_12082	chr17	4986706	4988446	ENSG00000262227.1	1.74829	0.0211339
chr17	7241809	7242362	peak_12126	chr17	7241200	7243814	ENSG00000279641.1	1.76423	4.44244e-06
chr17	17236394	17237953	peak_12279	chr17	17202649	17238185	ENSG00000264187.1	2.41381	0.0122177
chr17	17236394	17237953	peak_12279	chr17	17235433	17237118	ENSG00000266498.1	1.56139	0.0273033
chr17	18753923	18754358	peak_12334	chr17	18743026	18779349	ENSG00000171931.13	2.10256	0.0490442
chr17	43398843	43399091	peak_12826	chr17	43397993	43401137	ENSG00000175906.5	1.74983	2.18349e-09
chr17	48997880	48998406	peak_12981	chr17	48995266	48998492	ENSG00000250838.1	1.2837	0.00675271
chr17	57987137	57987976	peak_13093	chr17	57987180	57988760	ENSG00000280233.1	1.53632	0.0470918
chr17	57999541	57999914	peak_13096	chr17	57989038	58008246	ENSG00000266086.3	1.61339	2.93667e-20
chr17	61403697	61404400	peak_13165	chr17	61398843	61409466	ENSG00000121068.14	9.83319	0
chr17	62653110	62653499	peak_13188	chr17	62626670	62693597	ENSG00000011028.14	9.09861	3.90503e-07
chr17	74862081	74862459	peak_13348	chr17	74842023	74862504	ENSG00000161509.14	1.36391	2.22587e-06
chr17	82272492	82272881	peak_13592	chr17	82272748	82279645	ENSG00000287737.1	1.27316	0.00270703
chr18	14236472	14236857	peak_13928	chr18	14224224	14342505	ENSG00000283294.1	9.26524	4.1143e-07
chr18	80170419	80170797	peak_14292	chr18	80146924	80179839	ENSG00000267270.6	1.64241	3.72908e-35
chr18	80171301	80171654	peak_14293	chr18	80146924	80179839	ENSG00000267270.6	1.64241	3.72908e-35
chr19	1525192	1525715	peak_14401	chr19	1507023	1536046	ENSG00000185988.15	1.67264	4.95829e-05
chr19	2269354	2269801	peak_14441	chr19	2252252	2270759	ENSG00000167476.10	2.16074	0.00766227
chr19	2474934	2475264	peak_14456	chr19	2475122	2478259	ENSG00000099860.9	1.95303	8.74749e-181
chr19	2475979	2477336	peak_14457	chr19	2475122	2478259	ENSG00000099860.9	1.95303	8.74749e-181
chr19	7681087	7681920	peak_14678	chr19	7677501	7682854	ENSG00000269711.1	5.63862	0.0281204
chr19	10113133	10113491	peak_14757	chr19	10110693	10115372	ENSG00000244165.2	1.176	3.51221e-11
chr19	13154152	13154611	peak_14920	chr19	13149411	13154911	ENSG00000160888.7	3.42684	0.00846586
chr19	13154152	13154611	peak_14920	chr19	13153071	13155193	ENSG00000267598.1	2.44857	0.000167444
chr19	18588510	18588858	peak_15138	chr19	18572220	18608741	ENSG00000006016.11	1.12265	1.21471e-06
chr19	18589187	18589513	peak_15139	chr19	18572220	18608741	ENSG00000006016.11	1.12265	1.21471e-06
chr19	42433538	42433935	peak_15588	chr19	42396128	42652355	ENSG00000213904.9	1.24181	0.0226528
chr19	42601721	42602135	peak_15592	chr19	42396128	42652355	ENSG00000213904.9	1.24181	0.0226528
chr19	42634874	42635353	peak_15594	chr19	42396128	42652355	ENSG00000213904.9	1.24181	0.0226528
chr19	47231381	47231829	peak_15803	chr19	47220822	47233766	ENSG00000105327.18	1.41138	5.25015e-43
chr19	47609088	47609289	peak_15823	chr19	47607873	47609454	ENSG00000277383.1	1.46603	0.00673067
chr19	49055946	49056634	peak_15918	chr19	49054275	49059860	ENSG00000196337.12	10.2572	2.46124e-08
chr19	49489752	49490154	peak_15955	chr19	49489615	49490699	ENSG00000199631.1	1.76804	0.000693757
chr2	3575792	3576224	peak_16421	chr2	3568505	3576100	ENSG00000287126.1	9.5683	1.13396e-07
chr2	10447472	10447747	peak_16465	chr2	10446714	10447849	ENSG00000206633.1	1.57838	0.00141903
chr2	23939409	23940334	peak_16550	chr2	23926285	24004909	ENSG00000173960.14	9.13581	6.04782e-07
chr2	73291114	73291712	peak_17058	chr2	73290929	73294701	ENSG00000135625.8	2.91372	1.37186e-12
chr2	87348356	87348684	peak_17192	chr2	87311460	87349728	ENSG00000287763.1	1.32038	0.0247424
chr2	96144160	96144686	peak_17266	chr2	96143169	96146440	ENSG00000158050.5	1.40648	2.13422e-23
chr2	131516709	131517003	peak_17587	chr2	131491813	131521573	ENSG00000152117.17	9.36209	2.92189e-07
chr2	177263520	177264058	peak_17836	chr2	177263359	177265515	ENSG00000222043.2	1.48872	0.00716499
chr2	219119580	219119876	peak_18126	chr2	219075329	219171827	ENSG00000280537.2	1.08372	0.0103141
chr2	219217729	219218745	peak_18132	chr2	219209772	219223738	ENSG00000284820.1	11.4947	5.90703e-259
chr2	219218963	219219178	peak_18133	chr2	219209772	219223738	ENSG00000284820.1	11.4947	5.90703e-259
chr2	219277760	219277965	peak_18137	chr2	219249710	219279170	ENSG00000127824.14	2.18214	1.33564e-06
chr20	23351132	23351586	peak_18626	chr20	23346941	23352486	ENSG00000234832.1	2.16022	0.00157646
chr20	43667408	43667824	peak_18924	chr20	43666019	43716495	ENSG00000101057.16	9.58629	1.07218e-07
chr21	39313611	39313902	peak_19632	chr21	39312935	39314962	ENSG00000255568.3	1.14927	0.00734155
chr21	39314041	39314960	peak_19633	chr21	39312935	39314962	ENSG00000255568.3	1.14927	0.00734155
chr21	42009085	42009525	peak_19658	chr21	42008194	42055130	ENSG00000237232.9	1.53422	8.89387e-09
chr21	44539617	44540006	peak_19724	chr21	44497893	44712572	ENSG00000175894.18	1.01648	0.00011924
chr22	20917815	20918301	peak_19919	chr22	20916407	20953747	ENSG00000099942.13	9.16596	5.40639e-07
chr22	42560830	42561249	peak_20398	chr22	42555223	42583038	ENSG00000182841.12	9.52244	1.58544e-07
chr22	42581191	42581789	peak_20399	chr22	42555223	42583038	ENSG00000182841.12	9.52244	1.58544e-07
chr3	29280829	29281822	peak_20872	chr3	29054570	29291726	ENSG00000235904.3	9.07722	7.43583e-07
chr3	39447815	39448228	peak_20966	chr3	39425342	39449037	ENSG00000286781.1	2.56464	1.3025e-05
chr3	50345480	50346002	peak_21158	chr3	50341110	50346732	ENSG00000004838.14	2.20324	0.00244194
chr3	101829060	101829476	peak_21443	chr3	101826991	101861022	ENSG00000144802.11	1.29134	3.17092e-64
chr3	187739754	187740015	peak_22082	chr3	187721377	187746725	ENSG00000113916.18	1.14482	6.00014e-11
chr4	125455	125891	peak_22229	chr4	123501	202303	ENSG00000250312.8	8.90139	1.03308e-06
chr4	6987435	6987767	peak_22373	chr4	6985926	6988036	ENSG00000287104.1	1.62278	0.000577915
chr4	26873950	26874321	peak_22478	chr4	26873561	26875349	ENSG00000248340.2	2.19633	0.0284666
chr4	52712783	52713075	peak_22622	chr4	52712713	52723377	ENSG00000286161.1	1.2675	0.0138966
chr4	56976552	56976945	peak_22661	chr4	56963350	56978606	ENSG00000084092.7	9.61812	9.21941e-08
chr4	82380504	82381065	peak_22771	chr4	82373301	82384027	ENSG00000272677.1	1.6253	0.00468763
chr4	106898598	106899075	peak_22929	chr4	106524401	106938640	ENSG00000286147.1	9.35396	0
chr5	16552723	16552973	peak_23512	chr5	16473038	16618058	ENSG00000154153.13	1.70945	0.0417172
chr5	58459726	58460223	peak_23732	chr5	58453982	58461139	ENSG00000145632.15	2.42102	4.12174e-136
chr5	72956553	72956941	peak_23846	chr5	72955206	72956699	ENSG00000272081.1	1.8599	0.0023077
chr5	93587767	93588310	peak_23978	chr5	93582222	93594611	ENSG00000175745.14	9.25194	4.02617e-07
chr5	111223992	111224284	peak_24052	chr5	111222653	111494886	ENSG00000152495.11	2.25653	2.99579e-09
chr5	134225127	134225603	peak_24195	chr5	134225410	134227827	ENSG00000270177.1	1.05082	0.0117463
chr5	136133201	136133827	peak_24231	chr5	136129507	136135890	ENSG00000164621.5	1.54132	0.0194074
chr5	138465764	138466347	peak_24258	chr5	138464479	138469303	ENSG00000120738.8	2.9404	0
chr5	140344881	140345228	peak_24301	chr5	140332843	140347603	ENSG00000113070.8	1.99539	2.67914e-22
chr5	172772027	172772412	peak_24604	chr5	172768096	172772195	ENSG00000120129.6	3.22625	1.1767e-107
chr6	15248701	15249290	peak_24974	chr6	15247815	15249634	ENSG00000235488.1	2.29875	0.0166505
chr6	16128699	16129122	peak_24980	chr6	16128086	16148248	ENSG00000007944.15	2.91106	5.74007e-06
chr6	36680462	36680672	peak_25356	chr6	36675460	36687337	ENSG00000124762.14	1.43698	3.37263e-221
chr6	44304748	44305093	peak_25508	chr6	44272194	44378957	ENSG00000272442.2	9.63922	4.11932e-07
chr6	83192881	83193346	peak_25681	chr6	83192357	83198935	ENSG00000013392.8	9.80775	6.7031e-08
chr6	105994945	105995308	peak_25818	chr6	105992463	106109939	ENSG00000057657.17	1.57369	0.00838975
chr6	106098160	106098779	peak_25819	chr6	105992463	106109939	ENSG00000057657.17	1.57369	0.00838975
chr6	149840655	149841003	peak_26002	chr6	149817937	149897011	ENSG00000285991.1	9.04385	8.41736e-07
chr7	5427542	5428785	peak_26599	chr7	5426277	5429927	ENSG00000234432.4	11.7661	0
chr7	32727775	32728157	peak_26845	chr7	32580949	32762787	ENSG00000229358.3	8.52925	1.83262e-06
chr7	32728461	32728904	peak_26846	chr7	32580949	32762787	ENSG00000229358.3	8.52925	1.83262e-06
chr7	44967595	44967816	peak_26966	chr7	44962662	44980088	ENSG00000136286.16	1.55937	0.0140353
chr7	112480344	112480815	peak_27547	chr7	112479853	112491062	ENSG00000181016.9	2.53664	8.85119e-07
chr7	112480344	112480815	peak_27547	chr7	112449460	112490941	ENSG00000288640.1	3.99646	0.000642293
chr7	155296989	155297401	peak_27919	chr7	155295918	155298541	ENSG00000273117.1	1.31789	0.00676735
chr8	22156886	22157198	peak_28169	chr8	22155913	22164479	ENSG00000168484.12	3.76816	0.0475573
chr8	66123902	66124513	peak_28489	chr8	66111667	66126632	ENSG00000253190.4	1.13422	0.0119552
chr8	66459900	66460183	peak_28496	chr8	66431492	66468907	ENSG00000147576.17	1.15876	0.0118255
chr8	66688858	66689369	peak_28499	chr8	66666596	66860472	ENSG00000288602.1	4.66115	0.011201
chr8	66712272	66712609	peak_28500	chr8	66666596	66860472	ENSG00000288602.1	4.66115	0.011201
chr8	94262096	94262474	peak_28672	chr8	94249253	94263350	ENSG00000164949.8	2.23026	0.0058209
chr8	102806099	102806639	peak_28751	chr8	102804517	102810039	ENSG00000253669.4	1.05949	0.000196895
chr9	34664375	34664701	peak_29350	chr9	34661903	34667029	ENSG00000261215.1	1.89485	0.000394741
chr9	83707110	83707518	peak_29640	chr9	83706594	83713378	ENSG00000254473.1	1.29458	0.00187877
chr9	132670813	132671342	peak_30284	chr9	132669035	132694953	ENSG00000125484.12	9.34935	2.74399e-07
chrX	107775675	107776076	peak_31209	chrX	107713221	107778342	ENSG00000157514.16	1.45553	2.68842e-42
chrX	153469893	153470215	peak_31451	chrX	153444720	153471587	ENSG00000183479.12	2.05772	0.0076169

### Sheet: A2780cis
S6 Table. Results of the intersection between up-regulated DEGs and ATAC-seq peaks. Genes filtered for FDR below 5% and log 2-fold change higher than 1.
A2780cis cisplatin-resistant
chr	start	end	peak	chr	start	end	gene	log 2-Fold Change	adjusted p-value
chr1	15152407	15152878	peak_258	chr1	15151532	15220478	ENSG00000171729.14	9.04989	1.92237e-06
chr1	15153227	15153634	peak_259	chr1	15151532	15220478	ENSG00000171729.14	9.04989	1.92237e-06
chr1	27392320	27392595	peak_525	chr1	27391622	27395814	ENSG00000181773.7	1.06267	1.16579e-08
chr1	34984903	34985676	peak_674	chr1	34974356	34986313	ENSG00000284773.1	2.00629	0.000722063
chr1	41242512	41242826	peak_790	chr1	41240772	41338644	ENSG00000287400.1	9.72294	1.37805e-06
chr1	41268250	41268590	peak_791	chr1	41240772	41338644	ENSG00000287400.1	9.72294	1.37805e-06
chr1	85200982	85201194	peak_1129	chr1	85156889	85202016	ENSG00000097096.9	9.46984	4.23995e-07
chr1	235587933	235588160	peak_2642	chr1	235547685	235651754	ENSG00000168243.11	9.29304	8.04455e-07
chr10	71963950	71964385	peak_3370	chr10	71963395	72013558	ENSG00000122863.6	8.9153	1.92605e-06
chr10	71964865	71965398	peak_3371	chr10	71963395	72013558	ENSG00000122863.6	8.9153	1.92605e-06
chr10	86521663	86521989	peak_3480	chr10	86520945	86525101	ENSG00000227896.2	1.04545	0.000706209
chr10	97333544	97333892	peak_3597	chr10	97332497	97335729	ENSG00000181274.7	9.57623	3.88701e-07
chr10	97334829	97335158	peak_3598	chr10	97332497	97335729	ENSG00000181274.7	9.57623	3.88701e-07
chr11	35662423	35662896	peak_4317	chr11	35661775	35818007	ENSG00000166326.7	9.14386	1.15803e-06
chr11	35663008	35663352	peak_4318	chr11	35661775	35818007	ENSG00000166326.7	9.14386	1.15803e-06
chr11	62706198	62706694	peak_4579	chr11	62690275	62710845	ENSG00000168000.14	1.10102	0.000665572
chr12	53986089	53986526	peak_5943	chr12	53981509	53986519	ENSG00000251151.2	1.22626	0.0373593
chr12	54017701	54018941	peak_5949	chr12	54015931	54056030	ENSG00000198353.8	9.30789	6.60566e-07
chr12	54032292	54032785	peak_5951	chr12	54015931	54056030	ENSG00000198353.8	9.30789	6.60566e-07
chr12	54052818	54053578	peak_5952	chr12	54015931	54056030	ENSG00000198353.8	9.30789	6.60566e-07
chr12	62603228	62603543	peak_6081	chr12	62601752	62622213	ENSG00000257354.2	11.8438	0
chr12	76031553	76032223	peak_6205	chr12	76025447	76034932	ENSG00000139289.13	11.5665	3.32216e-10
chr15	83000195	83000850	peak_8732	chr15	82924884	83103443	ENSG00000259805.1	9.09539	1.7212e-06
chr16	11256323	11256626	peak_9216	chr16	11254408	11257204	ENSG00000185338.6	1.8445	0.0138217
chr16	21481251	21481511	peak_9298	chr16	21446683	21521444	ENSG00000180747.15	8.97635	1.99916e-06
chr16	21501369	21501784	peak_9299	chr16	21446683	21521444	ENSG00000180747.15	8.97635	1.99916e-06
chr16	21502328	21502615	peak_9300	chr16	21446683	21521444	ENSG00000180747.15	8.97635	1.99916e-06
chr16	21518949	21519261	peak_9301	chr16	21446683	21521444	ENSG00000180747.15	8.97635	1.99916e-06
chr17	7573544	7573985	peak_10257	chr17	7571826	7582024	ENSG00000264772.6	10.529	0
chr17	7573544	7573985	peak_10257	chr17	7562287	7578715	ENSG00000277957.1	10.5053	5.75103e-239
chr17	17236430	17236814	peak_10376	chr17	17202649	17238185	ENSG00000264187.1	10.1489	1.42016e-06
chr17	17237437	17237882	peak_10377	chr17	17202649	17238185	ENSG00000264187.1	10.1489	1.42016e-06
chr17	81342933	81343379	peak_11512	chr17	81339183	81346966	ENSG00000287431.1	10.3607	0
chr17	81346252	81346668	peak_11513	chr17	81339183	81346966	ENSG00000287431.1	10.3607	0
chr17	81703087	81703469	peak_11534	chr17	81701324	81704300	ENSG00000262049.1	9.37336	1.44659e-06
chr19	18388601	18388844	peak_12835	chr19	18373731	18389176	ENSG00000130513.6	1.10337	3.22225e-08
chr2	73291246	73291508	peak_14516	chr2	73290929	73294701	ENSG00000135625.8	1.18629	0.0475627
chr2	96325430	96325759	peak_14689	chr2	96324317	96330517	ENSG00000198885.10	9.35082	5.91817e-07
chr2	112480949	112481721	peak_14818	chr2	112481156	112541739	ENSG00000114999.8	9.35355	6.21764e-07
chr2	172084360	172084792	peak_15128	chr2	172083740	172089677	ENSG00000144355.15	9.55649	3.7194e-07
chr2	219217958	219219217	peak_15442	chr2	219209772	219223738	ENSG00000284820.1	10.3623	1.94412e-07
chr20	10511363	10511798	peak_15811	chr20	10434305	10636829	ENSG00000149346.15	9.03202	1.69352e-06
chr20	43691960	43692247	peak_16126	chr20	43666019	43716495	ENSG00000101057.16	9.32295	7.27132e-07
chr20	49712909	49713576	peak_16212	chr20	49632945	49714878	ENSG00000158470.5	8.99525	1.574e-06
chr21	26169729	26170583	peak_16636	chr21	26169871	26217381	ENSG00000273492.6	9.9743	3.98407e-07
chr22	17121393	17121808	peak_16898	chr22	17116297	17122367	ENSG00000183307.4	1.24553	0.00219549
chr22	22297467	22297896	peak_17011	chr22	22297124	22329122	ENSG00000286129.1	9.77083	2.25795e-07
chr22	22298150	22298524	peak_17012	chr22	22297124	22329122	ENSG00000286129.1	9.77083	2.25795e-07
chr22	42581287	42581788	peak_17368	chr22	42555223	42583038	ENSG00000182841.12	9.39359	4.871e-07
chr3	155871507	155871822	peak_18793	chr3	155869650	155944020	ENSG00000163655.16	9.24617	7.75871e-07
chr4	70838965	70839372	peak_19490	chr4	70815783	70840897	ENSG00000132463.14	9.39062	5.21282e-07
chr6	28251894	28252633	peak_21749	chr6	28241697	28253269	ENSG00000187626.9	10.2588	0
chr6	33621835	33622262	peak_21837	chr6	33619365	33696574	ENSG00000096433.11	9.6116	0
chr6	33633879	33634172	peak_21839	chr6	33619365	33696574	ENSG00000096433.11	9.6116	0
chr6	36678390	36678840	peak_21901	chr6	36675460	36687337	ENSG00000124762.14	1.02863	7.29285e-14
chr6	36679112	36679545	peak_21902	chr6	36675460	36687337	ENSG00000124762.14	1.02863	7.29285e-14
chr6	36680374	36680667	peak_21903	chr6	36675460	36687337	ENSG00000124762.14	1.02863	7.29285e-14
chr7	116953330	116953744	peak_24002	chr7	116952899	117098806	ENSG00000214188.9	1.06495	0.0184173
chr7	117018589	117018873	peak_24005	chr7	116952899	117098806	ENSG00000214188.9	1.06495	0.0184173
chr7	138981767	138982201	peak_24147	chr7	138831381	138982389	ENSG00000122778.10	8.89007	3.17369e-06
chr7	148983403	148983972	peak_24207	chr7	148982755	148983856	ENSG00000202354.1	11.1704	4.87979e-08
chr9	27528876	27529315	peak_25730	chr9	27528085	27543902	ENSG00000285103.2	1.37656	0.000850057
chr9	101602090	101602404	peak_26206	chr9	101569352	101739647	ENSG00000198785.7	1.0436	0.014209
chr9	127898512	127899196	peak_26446	chr9	127867850	127907022	ENSG00000257524.6	1.42932	2.88452e-07
